# Human wastewater contamination drives the emergence of novel multidrug resistant bacteria in the Galápagos marine ecosystem

**DOI:** 10.1101/2025.09.12.675863

**Authors:** Arnav Lal, Jade C. Riopelle, Katherine Villarin, Maya Mathur, Lia Enriquez, Rui Xiao, Naomi Phemister-Jimenez, Katherine Gilbert, Stephen D. Cole, Maddie Tilyou, Kelly P. Kennedy, Ernesto Vaca, Wilson Castillo, Michael Weisberg, Lisa M. Mattei, Daniel P. Beiting

**Affiliations:** Department of Pathobiology, School of Veterinary Medicine, University of Pennsylvania, Philadelphia, Pennsylvania, 19104, USA; Harvard Medical School, Boston, Massachusetts, 02115, USA; Galápagos Education and Research Alliance, Penn Global Research Institute, University of Pennsylvania, Philadelphia, Pennsylvania, 19104, USA; Department of Philosophy, School of Arts and Sciences, University of Pennsylvania, Philadelphia, Pennsylvania, 19104, USA; Perry World House, University of Pennsylvania, Philadelphia, PA, 19104, USA; Parque Nacional Galápagos, Isla San Cristóbal, Galápagos, Ecuador

**Keywords:** Galápagos, metagenomics, wastewater, antimicrobial resistance, multi-drug resistance, nanopore sequencing, surveillance, One-health, community science

## Abstract

Since the publication of Charles Darwin’s *On the Origin of Species* in 1859, the Galápagos archipelago has become emblematic of natural selection and evolution. While the lens of evolution in the Galápagos has traditionally focused on iconic megafauna, including finches, marine iguanas, and giant tortoises, the marine environment is also home to diverse microbial ecosystems that are constantly evolving under selective pressure from environmental factors such as human activity. We focused on the second most populated island within the archipelago — San Cristóbal — an island that has experienced rapid urbanization and intense international tourism pressure. Using a ‘lab-free’ approach, we spatiotemporally mapped wastewater contamination around San Cristóbal. On-site metagenomic sequencing revealed a stark shift in genera and a higher count of antimicrobial resistance genes at wastewater-associated sites. Over 40% of lactose-fermenting *Enterobacteriaceae* isolates collected from sewage and wastewater outfall exhibited multidrug resistance (MDR). Long-read sequencing and *de novo* assembly of bacterial genomes and plasmids from MDR *Escherichia coli* revealed frequent and rapid reassortment of antimicrobial resistance genes on plasmids, generating unique antimicrobial resistance profiles. This study not only provides a framework for conducting antimicrobial resistance research in low-resource settings but also underscores the impact of wastewater contamination on the environmental AMR landscape and highlights potential threats to human and animal health.
