## Supplementary Table 1 for "Human wastewater contamination drives the emergence of novel multidrug resistant bacteria in the Galápagos marine ecosystem"

### Sheet: Sheet1
Item	Category	Storage temperature	Vendor	Product Number
5 ml culture tubes	bacterial culture and AMR testing	Room temperature
Amoxicillin/Clavulanic Acid Disks	bacterial culture and AMR testing	-20°C	Midwest Vet Supply	162.00105.2
Ampicillin Disks	bacterial culture and AMR testing	-20°C	Midwest Vet Supply	162.00102.2
Autoclaved toothpicks	bacterial culture and AMR testing	Room temperature
Azithromycin Disks	bacterial culture and AMR testing	-20°C	Midwest Vet Supply	162.00150.2
BioShake iQ high-speed Thermoshaker, adaptors, and power cord	bacterial culture and AMR testing	Room temperature	QINSTRUMENTS	1808-0506
Cefoxitin Disks	bacterial culture and AMR testing	-20°C	Midwest Vet Supply	162.00285.2
Ceftriaxone Disks	bacterial culture and AMR testing	-20°C	Midwest Vet Supply	162.00299.2
Chloramphenicol Disks	bacterial culture and AMR testing	-20°C	Midwest Vet Supply	162.01425.2
Ciprofloxacin Disks	bacterial culture and AMR testing	-20°C	Midwest Vet Supply	162.00303.2
E. coli strain ATCC 25922	bacterial culture and AMR testing	-20°C	ATCC	25922
E. coli strain ATCC 35218	bacterial culture and AMR testing	-20°C	ATCC	35218
Gentamicin Disks	bacterial culture and AMR testing	-20°C	Midwest Vet Supply	162.00700.2
LB broth	bacterial culture and AMR testing	4°C	Life Technologies	10855001
Loops for streaking plates	bacterial culture and AMR testing	Room temperature
MacConkey II Agar Plates	bacterial culture and AMR testing	4°C	Thomas Scientific	1219B87
McFarland Standard 0.5	bacterial culture and AMR testing	Room temperature	Hardy Diagnostics	ML05
MC-Media Pad (E. coli and Coliform)	bacterial culture and AMR testing	4°C	MilliporeSigma	1323570002
Meropenem Disks	bacterial culture and AMR testing	-20°C	BD	231703
Mueller Hinton II Agar Plates	bacterial culture and AMR testing	4°C	BD	221275
Normal Saline	bacterial culture and AMR testing	4°C	Sigma	114-055-101
Ruler with milimeter marking	bacterial culture and AMR testing	Room temperature
Sterile Cotton Swabs	bacterial culture and AMR testing	Room temperature
Streptomycin Disks	bacterial culture and AMR testing	-20°C	Midwest Vet Supply	162.01905.2
Tetracycline Disks	bacterial culture and AMR testing	-20°C	Midwest Vet Supply	162.01989.2
Trimethoprim/Sulfamethoxazole Disks	bacterial culture and AMR testing	-20°C	Midwest Vet Supply	162.01895.2
1.5 ml tubes	general	Room temperature
15 ml tubes	general	Room temperature
2.0 ml screw top tubes	general	Room temperature
50 ml tubes	general	Room temperature
Centrifuge adapters for small tubes	general	Room temperature
Freezer Boxes - 81 Spot	general	Room temperature
Gloves	general	Room temperature
Lab Notebook	general	Room temperature
Lab Protocols	general	Room temperature
Lab Tape	general	Room temperature
Mini Vortexer	general	Room temperature	Fisher Scientific	14-955-151
MySpin 12 Mini Centrifuge and Cord	general	Room temperature	Thermo Fisher Scientific	75004081
MySpin 12 PCR Tube Rotor Adapter	general	Room temperature	Thermo Fisher Scientific	75004083
P10, P20, P200, P1000 Filter Tips	general	Room temperature
P10, P20, P200, P1000 Pipettes	general	Room temperature
Parafilm	general	Room temperature
Pipet Aid and Cord	general	Room temperature
Serological Pipets, 10 ml	general	Room temperature
Tube Labels	general	Room temperature
Tube Racks - 1.5 ml and PCR tubes	general	Room temperature
1 cc syringes with luer-lock tips	qPCR	Room temperature	Henke-Ject	8300018745
Biomeme BioPoo Enterococcus Panel Go-Strips	qPCR	Room temperature	Biomeme	3000533
Biomeme Franklin qPCR machine	qPCR	Room temperature	Biomeme	QP-1016-01
M1 Sample Prep Cartridge Kit for DNA-HI	qPCR	Room temperature	Biomeme	3000133
Sample homogenization kit	qPCR	Room temperature	Biomeme	3000093
1.5 ml tubes, LoBind	sequencing	Room temperature	Eppendorf	022431021
4 TB Hard Drive	sequencing	Room temperature
Blunt/TA Ligase Master Mix	sequencing	-20°C	New England Biolabs	M0367S
DNeasy PowerSoil Pro Kit	sequencing	Room temperature	Qiagen	10223
Ethanol, 50 ml conicals	sequencing	Room temperature
Magnetic Rack	sequencing	Room temperature
MinION portable sequencer	sequencing	Room temperature	Oxford Nanopore Technologies
Molecular grade water	sequencing	Room temperature	Ambion	AM9937
Nanopore Flow Cells	sequencing	4°C	Oxford Nanopore Technologies	FLO-MIN114, FLO-MIN114.001
Native Barcoding Kit 24 (SQK-NBD114.24)	sequencing	-20°C	Oxford Nanopore Technologies	SQK-NBD114.24
NEBNext FFPE Repair Mix	sequencing	-20°C	New England Biolabs	M6630S
NEBNext Quick Ligation Module	sequencing	-20°C	New England Biolabs	E6056S
NEBNext Ultra II End repair/dA-tailing Module	sequencing	-20°C	New England Biolabs	E7546S
PCR Tube Strips	sequencing	Room temperature
Qubit 2 Fluorometer	sequencing	Room temperature	Life Technologies	Q32866
Qubit assay tubes	sequencing	4°C	Life Technologies	Q32856
Qubit HS DNA reagents: Dye, S1, S2, buffer	sequencing	Room temperature	Life Technologies	515444
SPRI Beads	sequencing	4°C	dx.doi.org/10.17504/protocols.io.bkppkvmn
1 L filter flask	water handling and filtration	Room temperature	Thermo Fisher Scientific	DS41011000
100 ml Analytical Filter Funnel w/ 0.2 um Filter	water handling and filtration	Room temperature	Thermo Fisher Scientific	1450020
Cell Strainer 70 um	water handling and filtration	Room temperature
Cytiva Whatman™ Filter Paper: Grade 4 Circles	water handling and filtration	Room temperature	Cytiva	1004047
Forceps	water handling and filtration	Room temperature
Mini LABOPORT N96 Vacuum Pump	water handling and filtration	Room temperature	KNF	322806/000000
MityVac Nalgene Hand Pump with Gauge	water handling and filtration	Room temperature	Thermo Fisher Scientific	6132-0020
Rubber stoppers for 1 L filter flask	water handling and filtration	Room temperature	Fisher Scientific	14-135M
Tampons (for making modified Moore swabs)	water handling and filtration	Room temperature
Whirl-Pak Bags, Sterile, 207 ml	water handling and filtration	Room temperature	Whirl-Pak	B00992
