## Supplementary Table 2 for "Human wastewater contamination drives the emergence of novel multidrug resistant bacteria in the Galápagos marine ecosystem"

### Sheet: Sheet1
Site Name	Category	Coordinates	Dist. to Town Center (km)	Description
Playa de Oro	Outfall ●	(-0.8998732821, -89.60958162)	0.23	Urban beach with high sea lion activity; human use prohibited
Muelle de Pescadores	Ocean ●	(-0.899238952, -89.60998238)	0.24	Pier where fishing boats dock
Playa de los Marinos	Ocean ●	(-0.902621667, -89.61311292)	0.27	Urban beach with high sea lion activity; used by fisherman to repair boats
Laguna	Outfall ●	(-0.90300875, -89.61288936)	0.29	Location where freshwater from the encañada drains into the ocean; high sea lion activity
Sewage SW	Sewage ●	(-0.902875, -89.613525)	0.33	Urban sewage system inland from Playa de los Marinos
Sewage NE	Sewage ●	(-0.900003, -89.60775)	0.41	Urban sewage system near Playa de Oro
Playa Mann	Ocean ●	(-0.895892879, -89.60952882)	0.6	Most popular urban beach, near a university
Playa Punta Carola	Ocean ●	(-0.890002889, -89.61238808)	1.23	Beach with sea lion and human activity near Punta Carola Pipe
Punta Carola Pipe	Outfall ●	(-0.8889094545, -89.61264491)	1.35	Sewage outfall near Playa Punta Carola
Muelle Tijeretas	Ocean ●	(-0.888150375, -89.60831079)	1.47	Popular snorkling spot
Tongo Reef	Ocean ●	(-0.9060611111, -89.62528567)	1.66	Popular surfing spot
Playa Baquerizo	Ocean ●	(-0.882821056, -89.59808691)	2.5	Secluded beach with some ecotourism
Playa Lóberia	Ocean ●	(-0.926734, -89.6120025)	2.86	Beach site south of Puerto Baquerizo Moreno
Soledad	Fresh ●	(-0.894075, -89.53714667)	8.28	Freshwater source in the highlands
La Toma	Fresh ●	(-0.9101444444, -89.50721778)	11.61	Freshwater source in the highlands, origin of water source for Puerto Baquerizo Moreno
León Dormido	Ocean ●	(-0.778913, -89.522453)	16.79	Rock formation off the west coast of the island, popular tourism site
Puerto Chino	Ocean ●	(-0.926481611, -89.42962561)	20.39	Remote beach accessible by vehicle, popular tourist site
Bahía Rosa Blanca	Ocean ●	(-0.824199833, -89.351056)	30.16	Remote bay with some ecotourism, only accessible by boat
Punta Pitt	Ocean ●	(-0.7101916667, -89.25095333)	45.33	Remote beach and hiking area, only accessible by boat
Isla Española	Ocean ●	(-1.3493613709 -89.6568825360)	50.09	Uninhabited Galápagos island south of San Cristóbal, only accessible by boat
