## Supplementary Table 3 for "Human wastewater contamination drives the emergence of novel multidrug resistant bacteria in the Galápagos marine ecosystem"

### Sheet: Isolates (Figure 4)
isolateID	collectionID	date of isolation	category	collection site	amc30_mm	amc30	azm15_mm	azm15	fox30_mm	fox30	cro30	cro30	c30_mm	c30	cn10_mm	cn10	amp10_mm	amp10	mem10_mm	mem10	s10_mm	s10	te30_mm	te30	sxt25_mm	sxt25	cip5_mm	cip5
TB06051	TB0605	2024-06-05	Fresh	La Toma	18	S	17	WT	22	S	31	S	24	S	22	S	17	S	36	S	16	S	22	S	26	S	34	S
TB06052	TB0605	2024-06-05	Fresh	La Toma	21	S	25	WT	23	S	33	S	25	S	22	S	17	S	37	S	15	S	22	S	28	S	38	S
TB06053	TB0605	2024-06-05	Fresh	La Toma	23	S	29	WT	26	S	36	S	28	S	23	S	22	S	32	S	17	S	22	S	30	S	38	S
TP06051	TP0605	2024-06-05	Fresh	La Toma	20	S	26	WT	25	S	32	S	28	S	22	S	19	S	34	S	14	I	21	S	28	S	32	S
TP06052	TP0605	2024-06-05	Fresh	La Toma	23	S	22	WT	21	S	29	S	24	S	21	S	19	S	32	S	15	S	22	S	24	S	34	S
TP06053	TP0605	2024-06-05	Fresh	La Toma	19	S	26	WT	19	S	26	S	21	S	22	S	18	S	31	S	15	S	19	S	28	S	36	S
TR06051	TR0605	2024-06-05	Fresh	La Toma	20	S	24	WT	23	S	32	S	27	S	22	S	18	S	34	S	17	S	24	S	32	S	36	S
TR06052	TR0605	2024-06-05	Fresh	La Toma	18	S	15	NWT	21	S	30	S	23	S	21	S	14	I	32	S	16	S	22	S	30	S	34	S
TR06053	TR0605	2024-06-05	Fresh	La Toma	21	S	15	NWT	22	S	32	S	24	S	23	S	13	R	30	S	15	S	22	S	24	S	36	S
MAR06162	MAR003	2023-06-16	Outfall	Laguna	6	R	24	WT	6	R	28	S	7	R	15	I	6	R	31	S	17	S	7	R	6	R	28	S
MB06021	MB0602	2024-06-02	Outfall	Laguna	15	I	21	WT	24	S	14	R	22	S	23	S	5	R	30	S	18	S	5	R	27	S	26	S
MB06022	MB0602	2024-06-02	Outfall	Laguna	15	I	20	WT	23	S	34	S	5	R	22	S	5	R	32	S	9	R	5	R	5	R	40	S
MB06101	MB0610	2024-06-10	Outfall	Laguna	17	I	5	NWT	25	S	32	S	24	S	22	S	5	R	34	S	30	S	5	R	30	S	34	S
MB06102	MB0610	2024-06-10	Outfall	Laguna	15	I	23	WT	26	S	33	S	24	S	23	S	5	R	33	S	5	R	23	S	28	S	36	S
MB06171	MB0617	2024-06-17	Outfall	Laguna	17	I	24	WT	36	S	36	S	5	R	24	S	5	R	36	S	14	I	5	R	5	R	40	S
MB06172	MB0617	2024-06-17	Outfall	Laguna	18	S	20	WT	24	S	34	S	22	S	24	S	16	I	34	S	36	S	22	S	28	S	36	S
MB06173	MB0617	2024-06-17	Outfall	Laguna	18	S	22	WT	26	S	32	S	5	R	23	S	5	R	34	S	14	I	5	R	5	R	30	S
MB06231	MB0623	2024-06-23	Outfall	Laguna	15	I	24	WT	22	S	15	R	25	S	22	S	20	S	25	S	13	I	19	S	25	S	27	S
MB06232	MB0623	2024-06-23	Outfall	Laguna	24	S	25	WT	26	S	36	S	24	S	22	S	23	S	35	S	5	R	5	R	27	S	27	S
MB06233	MB0623	2024-06-23	Outfall	Laguna	20	S	24	WT	22	S	27	S	25	S	23	S	18	S	34	S	16	S	22	S	26	S	30	S
MB06234	MB0623	2024-06-23	Outfall	Laguna	19	S	24	WT	25	S	17	R	22	S	24	S	17	S	28	S	15	S	19	S	5	R	30	S
MB07011	MB0701	2024-07-01	Outfall	Laguna	19	S	15	NWT	23	S	28	S	22	S	19	S	19	S	26	S	11	R	19	S	30	S	34	S
MB07012	MB0701	2024-07-01	Outfall	Laguna	19	S	19	WT	22	S	26	S	20	S	20	S	19	S	26	S	11	R	21	S	28	S	32	S
MB07013	MB0701	2024-07-01	Outfall	Laguna	22	S	13	NWT	22	S	30	S	22	S	17	I	18	S	30	S	11	R	22	S	28	S	36	S
MB07014	MB0701	2024-07-01	Outfall	Laguna	22	S	11	NWT	22	S	32	S	22	S	20	S	20	S	31	S	13	I	20	S	28	S	30	S
MB07081	MB0708	2024-07-08	Outfall	Laguna	24	S	11	NWT	24	S	34	S	24	S	18	S	19	S	36	S	13	I	26	S	32	S	34	S
MB07151	MB0715	2024-07-15	Outfall	Laguna	25	S	25	WT	22	S	29	S	21	S	21	S	21	S	31	S	14	I	23	S	26	S	38	S
MB07152	MB0715	2024-07-15	Outfall	Laguna	21	S	16	WT	25	S	34	S	25	S	23	S	5	R	33	S	5	R	7	R	16	S	5	R
MB07153	MB0715	2024-07-15	Outfall	Laguna	25	S	27	WT	28	S	32	S	25	S	22	S	24	S	36	S	17	S	22	S	28	S	24	I
MB07154	MB0715	2024-07-15	Outfall	Laguna	22	S	5	NWT	25	S	28	S	28	S	16	I	19	S	31	S	12	I	21	S	5	R	21	R
MB07155	MB0715	2024-07-15	Outfall	Laguna	23	S	18	WT	26	S	30	S	24	S	22	S	21	S	30	S	11	R	11	R	28	S	30	S
MB07156	MB0715	2024-07-15	Outfall	Laguna	31	S	15	NWT	30	S	42	S	26	S	22	S	30	S	42	S	5	R	5	R	32	S	24	I
MB07157	MB0715	2024-07-15	Outfall	Laguna	22	S	5	NWT	28	S	34	S	21	S	20	S	20	S	34	S	14	I	23	S	26	S	17	R
MB07158	MB0715	2024-07-15	Outfall	Laguna	23	S	5	NWT	27	S	26	S	12	R	21	S	18	S	34	S	5	R	7	R	5	R	25	I
P06051	P002	2023-06-05	Ocean	Muelle de Pescadores	18	S	16	WT	23	S	29	S	20	S	22	S	7	R	29	S	16	S	20	S	26	S	24	I
P06052	P002	2023-06-05	Ocean	Muelle de Pescadores	9	R	6	NWT	12	R	28	S	27	S	23	S	6	R	30	S	19	S	23	S	6	R	26	S
P06053	P002	2023-06-05	Ocean	Muelle de Pescadores	24	S	20	WT	24	S	29	S	24	S	23	S	22	S	34	S	19	S	21	S	28	S	27	S
P06054	P002	2023-06-05	Ocean	Muelle de Pescadores	23	S	23	WT	28	S	30	S	25	S	22	S	20	S	31	S	15	S	22	S	28	S	34	S
P06055	P002	2023-06-05	Ocean	Muelle de Pescadores	24	S	28	WT	24	S	31	S	24	S	23	S	21	S	31	S	18	S	20	S	18	S	16	R
P06056	P002	2023-06-05	Ocean	Muelle de Pescadores	24	S	18	WT	28	S	34	S	26	S	22	S	22	S	30	S	16	S	21	S	29	S	28	S
P06211	P005	2023-06-21	Ocean	Muelle de Pescadores	21	S	16	WT	25	S	29	S	22	S	21	S	19	S	29	S	16	S	7	R	27	S	6	R
P06212	P005	2023-06-21	Ocean	Muelle de Pescadores	19	S	17	WT	20	S	28	S	27	S	19	S	9	R	29	S	15	S	24	S	6	R	38	S
P06213	P005	2023-06-21	Ocean	Muelle de Pescadores	22	S	16	WT	23	S	30	S	24	S	20	S	20	S	29	S	16	S	23	S	25	S	34	S
P06214	P005	2023-06-21	Ocean	Muelle de Pescadores	19	S	22	WT	24	S	30	S	27	S	21	S	18	S	30	S	14	I	23	S	6	R	36	S
PR07011	PR0701	2024-07-01	Ocean	Muelle de Pescadores	18	S	24	WT	22	S	34	S	27	S	20	S	5	R	31	S	14	I	22	S	22	S	27	S
PR07012	PR0701	2024-07-01	Ocean	Muelle de Pescadores	20	S	25	WT	26	S	32	S	23	S	23	S	18	S	32	S	17	S	23	S	26	S	32	S
PR07013	PR0701	2024-07-01	Ocean	Muelle de Pescadores	18	S	25	WT	18	S	27	S	24	S	18	S	5	R	31	S	13	I	25	S	22	S	23	I
ORO06161	ORO003	2023-06-16	Outfall	Playa de Oro	20	S	24	WT	23	S	32	S	22	S	21	S	18	S	30	S	17	S	23	S	26	S	34	S
ORO06162	ORO003	2023-06-16	Outfall	Playa de Oro	21	S	22	WT	25	S	30	S	23	S	22	S	18	S	30	S	16	S	23	S	28	S	34	S
PO06021	PO0602	2024-06-02	Outfall	Playa de Oro	15	I	10	NWT	17	I	25	S	15	I	20	S	12	R	25	S	17	S	20	S	26	S	30	S
PO06022	PO0602	2024-06-02	Outfall	Playa de Oro	11	R	5	NWT	23	S	30	S	22	S	22	S	5	R	30	S	7	R	5	R	5	R	30	S
PO06101	PO0610	2024-06-10	Outfall	Playa de Oro	17	I	20	WT	23	S	30	S	10	R	10	R	15	I	31	S	16	S	21	S	26	S	36	S
PO07011	PO0701	2024-07-01	Outfall	Playa de Oro	16	I	21	WT	19	S	30	S	23	S	17	I	5	R	33	S	13	I	23	S	25	S	29	S
MN06021	MN0602	2024-06-02	Ocean	Playa del los Marinos SW	22	S	28	WT	24	S	30	S	26	S	23	S	20	S	29	S	18	S	22	S	24	S	38	S
PM06021	PM0602	2024-06-02	Ocean	Playa Mann	20	S	16	WT	26	S	34	S	22	S	24	S	16	I	38	S	15	S	30	S	30	S	42	S
PM06121	PM0612	2024-06-12	Ocean	Playa Mann	20	S	22	WT	22	S	32	S	26	S	21	S	18	S	30	S	14	I	20	S	26	S	36	S
CP05311	CP001	2023-05-31	Outfall	Punta Carola Pipe	22	S	22	WT	23	S	32	S	26	S	22	S	20	S	31	S	18	S	6	R	27	S	31	S
CP05312	CP001	2023-05-31	Outfall	Punta Carola Pipe	20	S	24	WT	23	S	29	S	22	S	22	S	18	S	29	S	17	S	6	R	24	S	34	S
CP05313	CP001	2023-05-31	Outfall	Punta Carola Pipe	21	S	24	WT	23	S	31	S	24	S	22	S	21	S	29	S	18	S	6	R	25	S	33	S
CP05314	CP001	2023-05-31	Outfall	Punta Carola Pipe	21	S	25	WT	24	S	29	S	24	S	22	S	18	S	30	S	18	S	21	S	27	S	36	S
CP05315	CP001	2023-05-31	Outfall	Punta Carola Pipe	19	S	26	WT	25	S	30	S	25	S	23	S	6	R	29	S	10	R	6	R	6	R	23	I
CP05316	CP001	2023-05-31	Outfall	Punta Carola Pipe	10	R	8	NWT	7	R	27	S	26	S	24	S	6	R	29	S	19	S	24	S	6	R	27	S
CP06101	CP002	2023-06-10	Outfall	Punta Carola Pipe	20	S	23	WT	22	S	32	S	22	S	22	S	6	R	29	S	9	R	7	R	25	S	32	S
CP06102	CP002	2023-06-10	Outfall	Punta Carola Pipe	12	R	6	NWT	23	S	9	R	19	S	22	S	6	R	29	S	13	I	6	R	6	R	6	R
CP06103	CP002	2023-06-10	Outfall	Punta Carola Pipe	22	S	20	WT	27	S	32	S	6	R	22	S	21	S	31	S	7	R	6	R	6	R	29	S
CP06104	CP002	2023-06-10	Outfall	Punta Carola Pipe	6	R	8	NWT	18	S	28	S	19	S	17	I	11	R	22	I	11	R	6	R	20	S	28	S
CP06105	CP002	2023-06-10	Outfall	Punta Carola Pipe	21	S	24	WT	27	S	23	S	19	S	22	S	21	S	32	S	16	S	24	S	29	S	40	S
CP06106	CP002	2023-06-10	Outfall	Punta Carola Pipe	22	S	20	WT	25	S	31	S	22	S	22	S	20	S	31	S	17	S	22	S	26	S	35	S
CP06222	CP004	2023-06-22	Outfall	Punta Carola Pipe	26	S	18	WT	34	S	40	S	24	S	26	S	20	S	40	S	8	R	8	R	34	S	42	S
CP06223	CP004	2023-06-22	Outfall	Punta Carola Pipe	16	I	6	NWT	32	S	40	S	6	R	6	R	6	R	42	S	6	R	7	R	38	S	6	R
CP06224	CP004	2023-06-22	Outfall	Punta Carola Pipe	20	S	22	WT	24	S	30	S	21	S	21	S	18	S	26	S	15	S	21	S	24	S	34	S
CP06225	CP004	2023-06-22	Outfall	Punta Carola Pipe	26	S	30	WT	28	S	40	S	32	S	25	S	24	S	36	S	7	R	6	R	32	S	42	S
CP06226	CP004	2023-06-22	Outfall	Punta Carola Pipe	23	S	8	NWT	25	S	33	S	25	S	23	S	20	S	35	S	17	S	24	S	6	R	32	S
PCP06021	PCP0602	2024-06-02	Outfall	Punta Carola Pipe	24	S	25	WT	25	S	32	S	26	S	22	S	21	S	31	S	18	S	22	S	26	S	36	S
PCP06022	PCP0602	2024-06-02	Outfall	Punta Carola Pipe	20	S	25	WT	24	S	31	S	24	S	22	S	17	S	32	S	16	S	22	S	28	S	34	S
PCP06101	PCP0610	2024-06-10	Outfall	Punta Carola Pipe	17	I	24	WT	23	S	29	S	25	S	21	S	5	R	31	S	5	R	5	R	5	R	24	I
PCP06102	PCP0610	2024-06-10	Outfall	Punta Carola Pipe	17	I	27	WT	21	S	29	S	25	S	21	S	5	R	32	S	5	R	5	R	5	R	37	S
PCP06171	PCP0617	2024-06-17	Outfall	Punta Carola Pipe	26	S	17	WT	24	S	34	S	26	S	22	S	23	S	30	S	17	S	25	S	28	S	36	S
PCP06172	PCP0617	2024-06-17	Outfall	Punta Carola Pipe	20	S	10	NWT	26	S	16	R	23	S	24	S	5	R	36	S	5	R	5	R	5	R	10	R
PCP06173	PCP0617	2024-06-17	Outfall	Punta Carola Pipe	21	S	18	WT	23	S	32	S	22	S	23	S	18	S	32	S	17	S	22	S	36	S	34	S
PCP06233	PCP0623	2024-06-23	Outfall	Punta Carola Pipe	27	S	26	WT	28	S	32	S	25	S	24	S	18	S	34	S	20	S	23	S	26	S	36	S
PCP06235	PCP0623	2024-06-23	Outfall	Punta Carola Pipe	17	I	24	WT	23	S	28	S	26	S	22	S	17	S	32	S	18	S	21	S	26	S	34	S
PCP06236	PCP0623	2024-06-23	Outfall	Punta Carola Pipe	19	S	22	WT	24	S	28	S	23	S	22	S	17	S	27	S	17	S	19	S	23	S	31	S
PCP06237	PCP0623	2024-06-23	Outfall	Punta Carola Pipe	21	S	20	WT	21	S	27	S	25	S	24	S	17	S	27	S	17	S	20	S	23	S	32	S
PCP06238	PCP0623	2024-06-23	Outfall	Punta Carola Pipe	20	S	6	NWT	23	S	30	S	23	S	21	S	5	R	29	S	5	R	5	R	5	R	13	R
PCP07011	PCP0701	2024-07-01	Outfall	Punta Carola Pipe	21	S	13	NWT	24	S	30	S	22	S	20	S	19	S	30	S	13	I	24	S	26	S	28	S
PCP07012	PCP0701	2024-07-01	Outfall	Punta Carola Pipe	21	S	17	WT	23	S	34	S	24	S	20	S	20	S	30	S	15	S	21	S	32	S	32	S
PCP07013	PCP0701	2024-07-01	Outfall	Punta Carola Pipe	21	S	21	WT	24	S	34	S	24	S	20	S	20	S	30	S	13	I	24	S	28	S	34	S
PCP07014	PCP0701	2024-07-01	Outfall	Punta Carola Pipe	17	I	20	WT	20	S	12	R	28	S	18	S	5	R	30	S	14	I	24	S	22	S	5	R
PCP07081	PCP0708	2024-07-08	Outfall	Punta Carola Pipe	23	S	26	WT	26	S	32	S	28	S	22	S	24	S	30	S	12	I	26	S	34	S	36	S
PCP07082	PCP0708	2024-07-08	Outfall	Punta Carola Pipe	20	S	26	WT	26	S	34	S	30	S	21	S	5	R	32	S	5	R	5	R	5	R	32	S
PCP07083	PCP0708	2024-07-08	Outfall	Punta Carola Pipe	26	S	24	WT	26	S	36	S	5	R	22	S	24	S	30	S	19	S	5	R	34	S	28	S
PCP07151	PCP0715	2024-07-15	Outfall	Punta Carola Pipe	23	S	21	WT	24	S	30	S	27	S	24	S	6	R	30	S	15	S	22	S	27	S	28	S
SNS1	SNS	2023-07-11	Sewage	Sewage NE	23	S	14	NWT	25	S	31	S	24	S	22	S	19	S	29	S	15	S	22	S	30	S	28	S
SNS10	SNS	2023-07-11	Sewage	Sewage NE	7	R	12	NWT	6	R	30	S	26	S	21	S	6	R	26	S	9	R	6	R	6	R	16	R
SNS11	SNS	2023-07-11	Sewage	Sewage NE	21	S	23	WT	22	S	30	S	24	S	22	S	17	S	30	S	18	S	21	S	26	S	31	S
SNS12	SNS	2023-07-11	Sewage	Sewage NE	10	R	8	NWT	23	S	31	S	24	S	22	S	6	R	27	S	11	R	6	R	6	R	25	I
SNS17	SNS	2023-07-11	Sewage	Sewage NE	23	S	15	NWT	25	S	22	I	25	S	22	S	19	S	31	S	17	S	21	S	26	S	28	S
SNS18	SNS	2023-07-11	Sewage	Sewage NE	9	R	14	NWT	7	R	32	S	24	S	21	S	11	R	25	S	11	R	12	I	24	S	26	S
SNS21	SNS	2023-07-11	Sewage	Sewage NE	10	R	20	WT	6	R	32	S	24	S	22	S	20	S	30	S	16	S	6	R	26	S	23	I
SNS22	SNS	2023-07-11	Sewage	Sewage NE	25	S	16	WT	24	S	34	S	24	S	21	S	20	S	26	S	15	S	22	S	6	R	30	S
SNS24	SNS	2023-07-11	Sewage	Sewage NE	9	R	9	NWT	10	R	34	S	6	R	17	I	6	R	26	S	6	R	6	R	6	R	8	R
SNS25	SNS	2023-07-11	Sewage	Sewage NE	24	S	13	NWT	25	S	36	S	25	S	27	S	10	R	30	S	16	S	21	S	25	S	34	S
SNS26	SNS	2023-07-11	Sewage	Sewage NE	25	S	10	NWT	28	S	30	S	24	S	17	I	9	R	30	S	15	S	25	S	26	S	31	S
SNS28	SNS	2023-07-11	Sewage	Sewage NE	8	R	22	WT	6	R	32	S	23	S	21	S	22	S	29	S	13	I	7	R	6	R	28	S
SNS30	SNS	2023-07-11	Sewage	Sewage NE	21	S	16	WT	26	S	34	S	24	S	22	S	20	S	26	S	15	S	6	R	25	S	26	S
SNS31	SNS	2023-07-11	Sewage	Sewage NE	21	S	25	WT	26	S	30	S	23	S	20	S	17	S	30	S	17	S	7	R	25	S	32	S
SNS33	SNS	2023-07-11	Sewage	Sewage NE	26	S	14	NWT	25	S	32	S	24	S	19	S	21	S	28	S	15	S	2	R	26	S	32	S
SNS35	SNS	2023-07-11	Sewage	Sewage NE	20	S	15	NWT	28	S	32	S	26	S	18	S	6	R	36	S	14	I	23	S	27	S	28	S
SNS37	SNS	2023-07-11	Sewage	Sewage NE	21	S	13	NWT	24	S	20	I	17	I	20	S	18	S	26	S	6	R	22	S	24	S	25	I
SNS38	SNS	2023-07-11	Sewage	Sewage NE	14	I	13	NWT	24	S	32	S	24	S	21	S	20	S	26	S	15	S	21	S	27	S	32	S
SNS40	SNS	2023-07-11	Sewage	Sewage NE	25	S	20	WT	25	S	30	S	24	S	20	S	22	S	28	S	14	I	22	S	27	S	36	S
SNS41	SNS	2023-07-11	Sewage	Sewage NE	25	S	13	NWT	24	S	30	S	22	S	19	S	21	S	26	S	14	I	22	S	26	S	31	S
SNS42	SNS	2023-07-11	Sewage	Sewage NE	19	S	10	NWT	21	S	30	S	8	R	20	S	6	R	28	S	16	S	23	S	26	S	38	S
SNS5	SNS	2023-07-11	Sewage	Sewage NE	17	I	9	NWT	16	I	20	I	7	R	19	S	6	R	22	I	14	I	6	R	25	S	26	S
SNS7	SNS	2023-07-11	Sewage	Sewage NE	24	S	24	WT	30	S	36	S	28	S	21	S	20	S	28	S	14	I	24	S	25	S	32	S
SNS9	SNS	2023-07-11	Sewage	Sewage NE	9	R	21	WT	7	R	31	S	22	S	22	S	20	S	30	S	15	S	6	R	6	R	23	I
SW07161	SW0715	2024-07-16	Sewage	Sewage NE	17	I	5	NWT	24	S	36	S	26	S	23	S	18	S	34	S	14	I	5	R	5	R	24	I
SW071610	SW0715	2024-07-16	Sewage	Sewage NE	18	S	23	WT	24	S	30	S	24	S	21	S	5	R	31	S	5	R	5	R	28	S	29	S
SW071611	SW0715	2024-07-16	Sewage	Sewage NE	22	S	19	WT	23	S	30	S	21	S	22	S	19	S	34	S	15	S	22	S	28	S	32	S
SW071612	SW0715	2024-07-16	Sewage	Sewage NE	12	R	5	NWT	20	S	22	I	11	R	20	S	5	R	30	S	5	R	5	R	5	R	5	R
SW071613	SW0715	2024-07-16	Sewage	Sewage NE	22	S	14	NWT	23	S	30	S	24	S	21	S	5	R	29	S	15	S	21	S	20	S	31	S
SW071614	SW0715	2024-07-16	Sewage	Sewage NE	20	S	24	WT	24	S	11	R	5	R	21	S	5	R	33	S	11	R	5	R	5	R	27	S
SW071615	SW0715	2024-07-16	Sewage	Sewage NE	20	S	17	WT	20	S	29	S	24	S	21	S	20	S	32	S	15	S	21	S	28	S	36	S
SW071616	SW0715	2024-07-16	Sewage	Sewage NE	6	R	22	WT	5	R	34	S	22	S	21	S	14	I	32	S	16	S	21	S	24	S	36	S
SW071617	SW0715	2024-07-16	Sewage	Sewage NE	21	S	21	WT	27	S	29	S	23	S	23	S	5	R	31	S	16	S	5	R	26	S	31	S
SW071618	SW0715	2024-07-16	Sewage	Sewage NE	23	S	18	WT	26	S	34	S	25	S	22	S	24	S	35	S	18	S	25	S	28	S	38	S
SW071619	SW0715	2024-07-16	Sewage	Sewage NE	21	S	17	WT	5	R	29	S	20	S	21	S	18	S	31	S	9	R	21	S	22	S	34	S
SW07162	SW0715	2024-07-16	Sewage	Sewage NE	17	I	19	WT	21	S	29	S	24	S	21	S	14	I	30	S	17	S	6	R	27	S	30	S
SW071620	SW0715	2024-07-16	Sewage	Sewage NE	17	I	7	NWT	23	S	32	S	20	S	21	S	5	R	31	S	5	R	5	R	5	R	25	I
SW071621	SW0715	2024-07-16	Sewage	Sewage NE	20	S	21	WT	28	S	32	S	21	S	22	S	5	R	33	S	17	S	5	R	25	S	31	S
SW07163	SW0715	2024-07-16	Sewage	Sewage NE	22	S	21	WT	24	S	33	S	22	S	21	S	19	S	33	S	17	S	22	S	27	S	31	S
SW07164	SW0715	2024-07-16	Sewage	Sewage NE	18	S	14	NWT	28	S	32	S	5	R	19	S	5	R	30	S	11	R	5	R	24	S	23	I
SW07166	SW0715	2024-07-16	Sewage	Sewage NE	24	S	15	NWT	21	S	28	S	23	S	16	I	22	S	30	S	12	I	23	S	30	S	28	S
SW07169	SW0715	2024-07-16	Sewage	Sewage NE	21	S	12	NWT	25	S	32	S	21	S	19	S	5	R	32	S	14	I	7	R	30	S	32	S
SNM10	SEW001	2023-06-29	Sewage	Sewage SW	15	I	22	WT	22	S	30	S	34	S	22	S	6	R	31	S	17	S	23	S	20	S	28	S
SNM11	SEW001	2023-06-29	Sewage	Sewage SW	22	S	20	WT	24	S	31	S	23	S	20	S	21	S	36	S	15	S	23	S	28	S	38	S
SNM12	SEW001	2023-06-29	Sewage	Sewage SW	22	S	13	NWT	24	S	32	S	24	S	21	S	9	R	32	S	16	S	30	S	30	S	34	S
SNM13	SEW001	2023-06-29	Sewage	Sewage SW	25	S	26	WT	28	S	34	S	30	S	21	S	23	S	32	S	17	S	22	S	28	S	44	S
SNM14	SEW001	2023-06-29	Sewage	Sewage SW	10	R	25	WT	15	I	38	S	14	I	21	S	6	R	21	I	17	S	26	S	32	S	40	S
SNM17	SEW001	2023-06-29	Sewage	Sewage SW	22	S	26	WT	28	S	36	S	28	S	21	S	22	S	32	S	17	S	23	S	30	S	32	S
SNM18	SEW001	2023-06-29	Sewage	Sewage SW	10	R	12	NWT	22	S	31	S	23	S	20	S	11	R	24	S	15	S	8	R	18	S	27	S
SNM19	SEW001	2023-06-29	Sewage	Sewage SW	22	S	26	WT	26	S	32	S	30	S	21	S	22	S	32	S	14	I	22	S	30	S	42	S
SNM20	SEW001	2023-06-29	Sewage	Sewage SW	24	S	6	NWT	28	S	34	S	23	S	20	S	23	S	32	S	16	S	23	S	20	S	26	S
SNM25	SEW001	2023-06-29	Sewage	Sewage SW	22	S	22	WT	28	S	36	S	30	S	20	S	22	S	34	S	24	S	23	S	32	S	42	S
SNM28	SEW001	2023-06-29	Sewage	Sewage SW	23	S	28	WT	28	S	34	S	28	S	22	S	24	S	31	S	16	S	24	S	30	S	42	S
SNM29	SEW001	2023-06-29	Sewage	Sewage SW	21	S	28	WT	25	S	32	S	27	S	20	S	21	S	31	S	15	S	22	S	30	S	40	S
SNM3	SEW001	2023-06-29	Sewage	Sewage SW	21	S	23	WT	34	S	32	S	25	S	21	S	20	S	31	S	8	R	24	S	11	I	31	S
SNM30	SEW001	2023-06-29	Sewage	Sewage SW	23	S	24	WT	28	S	36	S	29	S	21	S	21	S	31	S	17	S	23	S	30	S	40	S
SNM31	SEW001	2023-06-29	Sewage	Sewage SW	17	I	25	WT	19	S	36	S	30	S	22	S	20	S	32	S	15	S	28	S	21	S	42	S
SNM4	SEW001	2023-06-29	Sewage	Sewage SW	22	S	22	WT	26	S	34	S	24	S	22	S	19	S	32	S	17	S	6	R	27	S	32	S
SNM5	SEW001	2023-06-29	Sewage	Sewage SW	18	S	24	WT	21	S	34	S	30	S	21	S	19	S	31	S	17	S	23	S	26	S	34	S
SNM6	SEW001	2023-06-29	Sewage	Sewage SW	23	S	26	WT	26	S	36	S	28	S	22	S	22	S	31	S	16	S	25	S	25	S	36	S
SNM7	SEW001	2023-06-29	Sewage	Sewage SW	20	S	13	NWT	24	S	31	S	24	S	20	S	6	R	28	S	6	R	21	S	6	R	36	S
SNM8	SEW001	2023-06-29	Sewage	Sewage SW	23	S	15	NWT	26	S	32	S	24	S	18	S	18	S	30	S	16	S	23	S	18	S	24	I
SNM9	SEW001	2023-06-29	Sewage	Sewage SW	23	S	21	WT	26	S	34	S	24	S	21	S	20	S	32	S	16	S	24	S	28	S	34	S
SW07091	SW0709	2024-07-09	Sewage	Sewage SW	24	S	13	NWT	23	S	30	S	30	S	19	S	21	S	32	S	14	I	5	R	32	S	11	R
SW070910	SW0709	2024-07-09	Sewage	Sewage SW	19	S	5	NWT	22	S	27	S	19	S	21	S	5	R	29	S	5	R	5	R	5	R	24	I
SW070911	SW0709	2024-07-09	Sewage	Sewage SW	18	S	16	WT	23	S	26	S	22	S	18	S	5	R	29	S	14	I	5	R	24	S	30	S
SW070912	SW0709	2024-07-09	Sewage	Sewage SW	18	S	20	WT	23	S	31	S	21	S	20	S	5	R	32	S	5	R	20	S	5	R	30	S
SW070913	SW0709	2024-07-09	Sewage	Sewage SW	21	S	16	WT	22	S	30	S	22	S	22	S	8	R	27	S	14	I	22	S	27	S	30	S
SW070914	SW0709	2024-07-09	Sewage	Sewage SW	22	S	13	NWT	21	S	29	S	26	S	17	I	21	S	32	S	14	I	22	S	28	S	36	S
SW070915	SW0709	2024-07-09	Sewage	Sewage SW	17	I	13	NWT	22	S	29	S	20	S	18	S	5	R	27	S	12	I	5	R	25	S	27	S
SW070916	SW0709	2024-07-09	Sewage	Sewage SW	19	S	12	NWT	21	S	27	S	23	S	16	I	21	S	32	S	12	I	22	S	32	S	38	S
SW070917	SW0709	2024-07-09	Sewage	Sewage SW	21	S	11	NWT	24	S	36	S	27	S	17	I	5	R	34	S	11	R	25	S	5	R	27	S
SW070918	SW0709	2024-07-09	Sewage	Sewage SW	22	S	14	NWT	24	S	29	S	25	S	18	S	21	S	31	S	14	I	30	S	34	S	38	S
SW070919	SW0709	2024-07-09	Sewage	Sewage SW	22	S	5	NWT	26	S	34	S	28	S	19	S	20	S	30	S	13	I	24	S	30	S	20	R
SW07092	SW0709	2024-07-09	Sewage	Sewage SW	23	S	12	NWT	24	S	32	S	26	S	17	I	12	R	30	S	14	I	24	S	28	S	32	S
SW070920	SW0709	2024-07-09	Sewage	Sewage SW	20	S	8	NWT	22	S	28	S	22	S	16	I	12	R	30	S	12	I	24	S	28	S	20	R
SW070921	SW0709	2024-07-09	Sewage	Sewage SW	24	S	26	WT	26	S	30	S	26	S	19	S	20	S	34	S	11	R	26	S	30	S	24	I
SW07093	SW0709	2024-07-09	Sewage	Sewage SW	23	S	12	NWT	22	S	32	S	28	S	18	S	20	S	33	S	12	I	24	S	30	S	22	I
SW07094	SW0709	2024-07-09	Sewage	Sewage SW	24	S	7	NWT	24	S	32	S	24	S	19	S	22	S	32	S	13	I	24	S	5	R	29	S
SW07095	SW0709	2024-07-09	Sewage	Sewage SW	19	S	18	WT	25	S	32	S	26	S	23	S	5	R	29	S	14	I	10	R	5	R	30	S
SW07096	SW0709	2024-07-09	Sewage	Sewage SW	18	S	9	NWT	26	S	12	R	25	S	22	S	7	R	30	S	12	I	8	R	5	R	25	I
SW07097	SW0709	2024-07-09	Sewage	Sewage SW	18	S	21	WT	22	S	30	S	23	S	21	S	5	R	31	S	5	R	21	S	5	R	27	S
SW07098	SW0709	2024-07-09	Sewage	Sewage SW	21	S	15	NWT	28	S	30	S	38	S	23	S	19	S	31	S	17	S	26	S	30	S	36	S
SW07099	SW0709	2024-07-09	Sewage	Sewage SW	21	S	21	WT	25	S	31	S	23	S	21	S	17	S	34	S	17	S	21	S	27	S	34	S
S06131	S0613	2024-06-13	Fresh	Soledad	20	S	24	WT	24	S	32	S	24	S	22	S	17	S	30	S	17	S	21	S	30	S	34	S
S06132	S0613	2024-06-13	Fresh	Soledad	7	R	24	WT	22	S	32	S	24	S	23	S	5	R	28	S	17	S	22	S	20	S	40	S
S06133	S0613	2024-06-13	Fresh	Soledad	21	S	24	WT	22	S	32	S	24	S	23	S	19	S	33	S	15	S	12	I	28	S	30	S
T06211	T004	2023-06-21	Ocean	Tongo Reef	16	I	24	WT	20	S	30	S	20	S	21	S	16	I	29	S	11	R	21	S	26	S	34	S
T06212	T004	2023-06-21	Ocean	Tongo Reef	16	I	22	WT	21	S	29	S	23	S	21	S	16	I	31	S	15	S	22	S	28	S	36	S
T06213	T004	2023-06-21	Ocean	Tongo Reef	19	S	10	NWT	20	S	30	S	20	S	19	S	16	I	32	S	14	I	20	S	26	S	32	S
					S	Sensitive
					I	Intermediate
					R	Resistant
					WT	Wild Type (Azithromycin)
					NWT	Non-Wild Type (Azithromycin)
