## Supplementary Table 4 for "Human wastewater contamination drives the emergence of novel multidrug resistant bacteria in the Galápagos marine ecosystem"

### Sheet: gera_genome_all_stats
Contig_ID	Sample_ID	Contig	m5C (%)	m6A (%)	m4C (%)	Length (bp)	GC content (%)	Seqtype	Mean_Coverage (reads per base)	MOB_type	Comments
MB06021_1	MB06021	1	5.17	5.32	0.72	4667197	50.79	genome	266.691	non-plasmid
MB06021_2	MB06021	2	4.55	3.66	0.71	150622	49.55	plasmid	676.778	conjugative
MB06021_3	MB06021	3	4.99	5.02	0.7	77958	51.35	plasmid	212.636	non-mobilizable
MB06021_4	MB06021	4	3.35	3.82	0.61	37319	48.63	plasmid	175.707	conjugative
MB06022_1	MB06022	1	4.99	5.21	0.71	4849704	50.72	genome	378.874	non-plasmid
MB06022_2	MB06022	2	4.87	3.81	0.74	137317	49.5	plasmid	730.742	conjugative
MB06022_3	MB06022	3	2.62	3.47	0.47	14786	43.82	leftover	365.544	non-plasmid
MB06101_1	MB06101	1	5.18	4.43	0.81	4798316	50.6	genome	187.225	non-plasmid
MB06101_2	MB06101	2	3.01	2.93	0.63	132266	45.09	plasmid	241.133	non-mobilizable
MB06101_3	MB06101	3	7.65	3.42	1	104218	52	plasmid	367.169	conjugative
MB06101_4	MB06101	4	7.8	4.51	1.19	90799	54.19	plasmid	269.401	conjugative
MB06102_1	MB06102	1	5.18	4.39	0.79	4988738	50.68	genome	343.167	non-plasmid
MB06102_2	MB06102	2	4.39	2.99	0.81	134686	49.58	plasmid	571.301	conjugative
MB06102_3	MB06102	3	2.59	2.04	0.33	29645	41	plasmid	398.573	conjugative
MB06102_4	MB06102	4	6.46	2.56	0.88	6822	48.8	leftover	3161.63	non-plasmid
MB06102_5	MB06102	5	7.35	2.16	0.84	6758	51.32	plasmid	2010.07	mobilizable
MB06171_1	MB06171	1	5.19	4.37	0.8	4871332	50.7	genome	86.3101	non-plasmid
MB06171_2	MB06171	2	5.27	3.33	0.82	158292	50.09	plasmid	107.987	conjugative
MB06171_3	MB06171	3	6.29	3.84	0.9	122469	51.48	plasmid	117.185	conjugative
MB06172_1	MB06172	1	5.28	4.4	1.04	4673391	50.79	genome	66.7695	non-plasmid
MB06172_2	MB06172	2	4.44	4.01	0.8	98094	47.99	plasmid	41.1984	non-mobilizable
MB06173_1	MB06173	1	5.38	5.16	0.75	4695923	50.85	genome	481.068	non-plasmid
MB06173_2	MB06173	2	4.2	4.68	0.66	239512	49.28	plasmid	724.61	mobilizable
MB06173_3	MB06173	3	4.42	3.4	0.73	135669	49.48	plasmid	680.404	conjugative
MB06231_1	MB06231	1	5.39	4.94	0.74	4959232	50.71	genome	418.72	non-plasmid
MB06232_1	MB06232	1	5.31	5.47	0.78	4688292	50.91	genome	484.348	non-plasmid
MB06232_2	MB06232	2	5.94	5.93	0.87	195549	52.19	plasmid	510.387	conjugative
MB06233_1	MB06233	1	5.94	5.15	0.74	4596507	50.62	genome	420.351	non-plasmid
MB06233_2	MB06233	2	6.16	5.03	0.76	103501	51.06	plasmid	308.658	mobilizable
MB06233_3	MB06233	3	9.15	5.81	1.01	46601	54.7	plasmid	218.721	mobilizable
MB06234_1	MB06234	1	5.34	5.11	0.74	4810111	50.66	genome	481.355	non-plasmid
MB06234_2	MB06234	2	5.29	3.31	0.79	97491	50.02	plasmid	528.089	conjugative
MB07011_1	MB07011	1	6.79	5.08	0.76	4706102	50.87	genome	422.732	non-plasmid
MB07081_1	MB07081	1	5.41	4.98	0.78	4861720	50.79	genome	401.918	non-plasmid
MB07081_2	MB07081	2	4.94	2.9	0.76	77976	49.28	plasmid	267.447	conjugative
MB07152_1	MB07152	1	5.34	5.19	0.69	4718506	50.88	genome	264.209	non-plasmid
MB07152_2	MB07152	2	5.01	5.34	0.67	75338	50.94	plasmid	177.033	mobilizable
MN06021_1	MN06021	1	5.28	4.96	0.71	4948420	50.82	genome	636.38	non-plasmid
MN06021_2	MN06021	2	4.88	3.54	0.69	141399	49.46	plasmid	632.313	conjugative
MN06021_3	MN06021	3	3.44	2.87	0.52	76113	46.21	plasmid	610.388	non-mobilizable
MN06021_4	MN06021	4	6.24	3.86	0.79	64460	50.9	plasmid	453.668	conjugative
PCP06021_1	PCP06021	1	5.22	5.42	0.74	4840105	50.8	genome	264.664	non-plasmid
PCP06021_2	PCP06021	2	4.88	5.23	0.7	64822	50.83	plasmid	162.812	non-mobilizable
PCP06022_1	PCP06022	1	5.36	5.04	0.76	4768099	50.85	genome	526.284	non-plasmid
PCP06022_2	PCP06022	2	6.47	3.24	0.96	65352	51.85	plasmid	354.256	conjugative
PCP06101_1	PCP06101	1	5.23	4.45	0.78	4777227	50.79	genome	83.8013	non-plasmid
PCP06101_2	PCP06101	2	4.19	3.93	0.74	140938	50.74	plasmid	81.0293	non-mobilizable
PCP06101_3	PCP06101	3	0.21	2.49	0.6	29261	45.82	plasmid	217.593	conjugative
PCP06102_1	PCP06102	1	5.3	4.5	0.79	4777228	50.79	genome	144.64	non-plasmid
PCP06102_2	PCP06102	2	4.29	4.17	0.77	140939	50.74	plasmid	132.117	non-mobilizable
PCP06102_3	PCP06102	3	0.22	2.53	0.56	29261	45.82	plasmid	151.818	conjugative
PCP06171_1	PCP06171	1	5.36	4.8	0.82	4686457	50.98	genome	203.149	non-plasmid
PCP06171_2	PCP06171	2	5.01	4.9	0.84	94978	51.56	plasmid	215.441	mobilizable
PCP06172_1	PCP06172	1	5.43	4.97	0.74	4701589	50.74	genome	291.736	non-plasmid	Omitted, two genomes
PCP06172_2	PCP06172	2	0.19	2.65	0.43	3915851	42.73	genome	190.973	non-plasmid	Omitted, two genomes
PCP06172_3	PCP06172	3	4.74	3.37	0.72	154786	49.81	plasmid	524	conjugative
PCP06172_4	PCP06172	4	0.11	1.6	0.25	10737	36.69	plasmid	558.557	mobilizable
PCP06173_1	PCP06173	1	5.34	5.11	0.75	4720275	50.85	genome	243.299	non-plasmid
PCP06173_2	PCP06173	2	2.47	2.23	0.36	34806	40.99	plasmid	152.979	conjugative
PCP06233_1	PCP06233	1	5.94	5.69	0.86	4914446	52.55	genome	298.429	non-plasmid	Omitted, Citrobacter freundii
PCP06233_2	PCP06233	2	4.65	2.91	0.61	86862	48.79	plasmid	260.553	non-mobilizable	Omitted, Citrobacter freundii
PCP06235_1	PCP06235	1	5.41	5.14	0.79	4812731	50.89	genome	222.892	non-plasmid
PCP06235_2	PCP06235	2	4.76	4.54	0.62	93821	47.82	plasmid	117.901	non-mobilizable
PCP06235_3	PCP06235	3	6.28	3.5	0.87	84929	49.96	plasmid	180.397	conjugative
PCP06235_4	PCP06235	4	5.31	2.97	0.81	83542	49.39	plasmid	151.192	conjugative
PCP06238_1	PCP06238	1	5.24	4.92	0.74	5250070	50.69	genome	206.249	non-plasmid
PCP06238_2	PCP06238	2	5.41	4.31	0.84	156861	51.77	plasmid	256.145	conjugative
PCP06238_3	PCP06238	3	4.69	4.53	0.58	98751	47.9	plasmid	130.193	non-mobilizable
PCP07014_1	PCP07014	1	5.37	4.95	1.11	5009883	50.73	genome	282.047	non-plasmid
PCP07014_2	PCP07014	2	4.39	3.59	1.26	170251	49.38	plasmid	396.703	conjugative
PCP07014_3	PCP07014	3	5.46	3.35	1.51	66611	51.21	plasmid	232.441	conjugative
PCP07083_1	PCP07083	1	8.36	5	0.73	4679012	50.77	genome	267.32	non-plasmid
PCP07083_2	PCP07083	2	11.03	6.69	0.89	8598	57.34	leftover	1383.5	non-plasmid
PCP07151_1	PCP07151	1	8.15	9.42	0.92	5262021	57.38	genome	375.85	non-plasmid	Omitted, two genomes
PCP07151_2	PCP07151	2	5.27	5.38	0.69	4083024	50.9	genome	69.8627	non-plasmid	Omitted, two genomes
PCP07151_3	PCP07151	3	5.46	5.55	0.7	655170	50.97	plasmid	68.4821	non-mobilizable	Omitted, two genomes
PCP07151_10	PCP07151	10	7.03	5.79	0.82	181641	53.05	plasmid	531.469	non-mobilizable	Omitted, two genomes
PCP07151_11	PCP07151	11	2.6	4.57	0.52	111211	46.42	plasmid	53.1845	non-mobilizable	Omitted, two genomes
PCP07151_12	PCP07151	12	3.9	5.48	0.63	94824	48.68	plasmid	236.699	non-mobilizable	Omitted, two genomes
PCP07151_13	PCP07151	13	4.76	4.89	0.7	58918	51	plasmid	180.918	mobilizable	Omitted, two genomes
PCP07151_14	PCP07151	14	4.21	5.54	0.81	8451	52.6	leftover	965.466	non-plasmid	Omitted, two genomes
PM06121_1	PM06121	1	5.04	4.91	0.84	4813147	50.57	genome	85.5443	non-plasmid
PM06121_2	PM06121	2	2.97	2.05	0.4	59450	42.07	plasmid	65.155	conjugative
PO06021_1	PO06021	1	5.22	5.28	0.71	4956482	50.72	genome	283.779	non-plasmid
PO06021_2	PO06021	2	3.89	3.05	0.64	104844	48.45	plasmid	299.088	conjugative
PO06101_1	PO06101	1	5.17	4.35	0.81	4664969	50.86	genome	56.6402	non-plasmid
PO06101_2	PO06101	2	5.44	4.38	0.87	70455	52.4	plasmid	33.4177	mobilizable
SW07091_1	SW07091	1	5.39	4.97	0.76	4603660	50.75	genome	218.33	non-plasmid
SW07091_2	SW07091	2	10.49	8.69	1.09	13783	60.04	leftover	1269.42	non-plasmid
SW07095_1	SW07095	1	8.48	8.51	1.01	5138532	57.68	genome	316.968	non-plasmid	Omitted, Klebsiella pneumoniae
SW07095_2	SW07095	2	5.9	5.04	0.74	145320	51.57	plasmid	357.815	non-mobilizable	Omitted, Klebsiella pneumoniae
SW07095_3	SW07095	3	8	4.95	1	105895	54.33	plasmid	297.97	conjugative	Omitted, Klebsiella pneumoniae
SW07095_4	SW07095	4	4.07	3.52	0.6	30490	47.95	plasmid	128.446	mobilizable	Omitted, Klebsiella pneumoniae
SW07095_5	SW07095	5	4.17	2.46	0.61	11042	48.06	leftover	564.478	non-plasmid	Omitted, Klebsiella pneumoniae
SW07096_1	SW07096	1	5.87	5.14	0.79	4800705	50.81	genome	105.02	non-plasmid
SW07096_2	SW07096	2	6.82	4.28	0.99	77578	52.43	plasmid	29.9542	mobilizable
SW07099_1	SW07099	1	5.44	4.89	0.99	4715447	50.79	genome	133.797	non-plasmid
SW07161_1	SW07161	1	6.26	5.87	0.75	4859520	51.86	genome	317.935	non-plasmid	Omitted, Citrobacter freundii
SW07161_2	SW07161	2	5.29	5.14	0.68	360700	51.66	plasmid	992.705	conjugative	Omitted, Citrobacter freundii
SW07161_3	SW07161	3	7.13	6.61	0.83	185035	53.57	plasmid	682.45	conjugative	Omitted, Citrobacter freundii
SW07161_4	SW07161	4	5.3	5.69	0.78	73108	50.47	plasmid	265.248	non-mobilizable	Omitted, Citrobacter freundii
SW07163_1	SW07163	1	5.16	4.99	0.67	5209398	50.62	genome	172.231	non-plasmid
SW07164_1	SW07164	1	5.28	5.05	0.67	4786608	50.76	genome	362.474	non-plasmid
SW07164_2	SW07164	2	2.86	4.14	0.5	57445	47.79	plasmid	284.332	conjugative
SW07164_3	SW07164	3	2.26	2.71	0.48	8029	45.2	plasmid	966.968	non-mobilizable
SW070910_1	SW070910	1	5.43	4.9	0.76	5084835	50.76	genome	127.364	non-plasmid
SW070910_2	SW070910	2	4.91	4.37	0.78	206783	51.07	plasmid	328.316	conjugative
SW070910_3	SW070910	3	2.92	2.37	0.32	33637	41.57	plasmid	82.055	conjugative
SW070910_4	SW070910	4	6.75	4.33	0.92	7634	51.23	leftover	669.798	non-plasmid
SW070910_5	SW070910	5	6.19	3.12	0.81	7465	48.43	plasmid	982.946	mobilizable
SW070912_1	SW070912	1	7.18	5.3	0.86	5126682	50.5	genome	657.574	non-plasmid
SW070912_2	SW070912	2	7.66	3.86	0.97	106910	51.04	plasmid	792.42	conjugative
SW070912_3	SW070912	3	9.7	3.85	1.01	101322	51.92	plasmid	1177.13	conjugative
SW070912_4	SW070912	4	5.65	3.41	0.75	84701	48.06	plasmid	992.969	conjugative
SW070912_5	SW070912	5	3.03	2.93	0.59	7166	45.63	leftover	5181.11	non-plasmid
SW070912_6	SW070912	6	2.2	1.68	0.39	7939	41.63	leftover	5331.42	non-plasmid
SW070917_1	SW070917	1	5.49	4.9	0.78	5343173	50.88	genome	125.791	non-plasmid
SW070917_2	SW070917	2	5.4	4.05	0.86	124265	51.63	plasmid	144.346	conjugative
SW070917_3	SW070917	3	5.98	3.44	0.72	95594	50.29	plasmid	104.48	conjugative
SW070917_4	SW070917	4	5.31	2.78	0.78	6988	47.62	leftover	1080.3	non-plasmid
SW070919_1	SW070919	1	8.67	4.87	0.72	5308289	50.83	genome	143.333	non-plasmid
SW070919_2	SW070919	2	13.39	3.48	0.81	81411	51.92	plasmid	128.48	conjugative
SW070919_3	SW070919	3	9.92	4.05	0.78	67698	51.1	plasmid	113.649	conjugative
SW070919_4	SW070919	4	4.81	2.79	0.5	25955	45.7	plasmid	144.049	mobilizable
SW070920_1	SW070920	1	10.05	8.56	0.97	5444710	57.54	genome	44.9983	non-plasmid	Omitted, two genomes
SW070920_2	SW070920	2	5.46	5.09	0.77	4736105	50.92	genome	112.508	non-plasmid	Omitted, two genomes
SW070920_3	SW070920	3	7.54	4.96	0.84	203984	52.54	plasmid	68.7025	conjugative	Omitted, two genomes
SW070920_4	SW070920	4	5.18	4.76	0.76	115774	50.78	plasmid	93.5806	non-mobilizable	Omitted, two genomes
SW071610_1	SW071610	1	5.36	5.01	0.66	4518868	50.73	genome	258.855	non-plasmid
SW071610_2	SW071610	2	4.88	5.86	0.65	58450	52.04	plasmid	120.171	mobilizable
SW071611_1	SW071611	1	5.18	4.99	0.67	5209397	50.62	genome	234.775	non-plasmid
SW071614_1	SW071614	1	5.29	5.07	0.66	4650744	50.71	genome	328.716	non-plasmid
SW071614_2	SW071614	2	5.73	3.95	0.73	111735	50.26	plasmid	326.14	conjugative
SW071614_3	SW071614	3	4.31	4.23	0.54	109073	49.05	plasmid	212.756	mobilizable
SW071614_4	SW071614	4	3.8	4.68	0.56	63463	48.93	plasmid	229.779	conjugative
SW071618_1	SW071618	1	5.19	5.42	0.71	4945747	50.73	genome	383.251	non-plasmid
SW071618_2	SW071618	2	2.37	4.21	0.49	113252	45.66	plasmid	272.848	non-mobilizable
SW071618_3	SW071618	3	3.23	3.9	0.51	89662	46.62	plasmid	222.95	mobilizable
SW071618_4	SW071618	4	5.73	3.36	0.94	74757	51.39	plasmid	203.8	conjugative
SW071618_5	SW071618	5	6.58	3.66	1.01	70743	52.19	plasmid	127.896	conjugative
SW071618_6	SW071618	6	0.1	1.85	0.18	39588	34.71	leftover	181.654	non-plasmid
SW071618_18	SW071618	18	3.26	3.54	0.54	39067	48.43	plasmid	278.414	conjugative
SW071618_19	SW071618	19	2.07	3.01	0.39	7871	42.24	plasmid	264.978	non-mobilizable
SW071619_1	SW071619	1	5.3	5.14	0.68	5209399	50.62	genome	180.766	non-plasmid
SW071619_2	SW071619	2	6	5.08	0.78	169920	52.03	plasmid	39.3999	conjugative
SW071620_1	SW071620	1	5.27	5.02	0.67	5082248	50.76	genome	231.602	non-plasmid
SW071620_2	SW071620	2	3.9	4.9	0.63	107562	50.32	plasmid	482.554	mobilizable
SW071620_3	SW071620	3	7.87	3.78	0.84	88315	52.36	plasmid	384.846	conjugative
SW071620_4	SW071620	4	5.88	2.99	0.73	67528	50.75	plasmid	153.534	conjugative
SW071620_5	SW071620	5	2.84	2.23	0.3	35247	41.56	plasmid	138.41	conjugative
SW071620_6	SW071620	6	3.13	2.56	0.29	30378	41.5	plasmid	239.7	non-mobilizable
TB06051_1	TB06051	1	5.1	5.11	0.68	5009464	50.48	genome	182.858	non-plasmid
TB06052_1	TB06052	1	5.01	4.9	0.69	4902365	50.38	genome	162.222	non-plasmid
TB06053_1	TB06053	1	6.21	4.88	0.69	4870405	50.67	genome	762.972	non-plasmid
TB06053_2	TB06053	2	5.75	3.33	0.74	110743	49.61	plasmid	1007.41	conjugative
